# Allelic bias when performing in-solution enrichment of ancient human DNA

**DOI:** 10.1101/2023.07.04.547445

**Authors:** Roberta Davidson, Matthew P. Williams, Xavier Roca-Rada, Kalina Kassadjikova, Raymond Tobler, Lars Fehren-Schmitz, Bastien Llamas

## Abstract

In-solution hybridisation enrichment of genetic variation is a valuable methodology in human paleogenomics. It allows enrichment of endogenous DNA by targeting genetic markers that are comparable between sequencing libraries. Many studies have used the 1240k reagent—which enriches 1,237,207 genome-wide SNPs—since 2015, though access was restricted. In 2021, Twist Biosciences and Daicel Arbor Biosciences independently released commercial kits that enabled all researchers to perform enrichments for the same 1240k SNPs. We used the Daicel Arbor Biosciences Prime Plus kit to enrich 132 ancient samples from three continents. We identified a systematic assay bias that increases genetic similarity between enriched samples and that cannot be explained by batch effects. We present the impact of the bias on population genetics inferences (e.g., Principal Components Analysis, ƒ-statistics) and genetic relatedness (READ). We compare the Prime Plus bias to that previously reported of the legacy 1240k enrichment assay. In ƒ-statistics, we find that all Prime-Plus-generated data exhibit artefactual excess shared drift, such that within-continent relationships cannot be correctly determined. The bias is more subtle in READ, though interpretation of the results can still be misleading in specific contexts. We expect the bias may affect analyses we have not yet tested. Our observations support previously reported concerns for the integration of different data types in paleogenomics. We also caution that technological solutions to generate 1240k data necessitate a thorough validation process before their adoption in the paleogenomic community.
