## Supplementary material for "Allelic bias when performing in-solution enrichment of ancient human DNA": Table S

### Sheet: Table S1
Table S1: Number of genome-wide datasets per region for each data type represented in this study. Not all samples are used in every analysis due to filtering for low SNPs and merging datasets.
Region	Shotgun	Legacy 1240k	Prime Plus	Prime Plus Experiment A	Prime Plus Experiment B
Mbuti	14	-	-	-	-
Spain	16	193	12	-	-
Portugal	10	9	-	-	-
Gibraltar	-	3	-	-	-
Peru	13	142	59	4	23
Bolivia	-	25	22	-	-
Brazil	6	15	-	-	-
North Chile	1	5	-	-	-
Central Chile	1	4	-	-	-
South Chile	11	2	20	-	-
North Argentina	1	-	-	-	-
South Argentina	6	17	-	-	-
Pampas	-	13	-	-	-
MesoAmerica	-	-	19	-	-
TOTAL	65	428	132	4	23

### Sheet: Table S2
Table S2: Processing details of all Prime Plus enriched samples in this study.
Study region/population	n	Sample age (BP)	Lab who did DNA extraction	Lab who did library prep	Lab who did enrichment	Sequencing facility	bwa aln -o (number of gaps allowed)	bwa aln -n (amount of allowed mismatches in the alignment)	minimum mapping quality threshold	minimum read length (bp)	SNPs on 1240k
Spain	12	>2,500	UAB	ACAD	ACAD	NovaSeq 6000 at Kinghorn, Australia	2	0.01	25	30	4,000 - 160,000
Mesoamerica	19	>600	ACAD	ACAD	ACAD	NovaSeq 6000 at Kinghorn, Australia	2	0.01	25	30	20,000 - 740,000
Bolivia	22	>750	UCSC	UCSC	ACAD	NovaSeq 6000 at Kinghorn, Australia	2	0.01	25	20	18,000 - 450,000
South Chile	20	>500	UCSC	UCSC	ACAD	NovaSeq 6000 at Kinghorn, Australia	2	0.01	25	25	4,000 - 700,000
Peru	42	>500	UCSC	UCSC	ACAD	NovaSeq 6000 at Kinghorn, Australia	2	0.01	25	25	30,000 - 900,000
South Peru	17	>500	UCSC	UCSC	UCSC	HiSeq 4000 at Fulgent Genomics, USA	2	0.01	20	25	46,000 - 790,000
Peru Experiment A	4	>500	UCSC	UCSC	UCSC	HiSeq 4000 at Fulgent Genomics, USA	2	0.01	20	25	230,000 - 680,000
Peru Experiment B	23	>500	UCSC	UCSC	UCSC	HiSeq 4000 at Fulgent Genomics, USA	2	0.01	20	25	590,000 - 850,000
UAB = Autonomous University of Barcelona, Spain
ACAD = Australian Centre for Ancient DNA, The University of Adelaide, Australia
UCSC = University of California Santa Cruz, USA

### Sheet: Table S3
Table S3: Metadata for all published samples used as comparative data in this study
Sample name	Population in this study	Data type	Original study
A460.SG	SouthChile	Shotgun	Moreno-Mayar et al. 2018
Aconcagua.SG	NorthArgentina	Shotgun	Moreno-Mayar et al. 2018
AM66.SG	SouthChile	Shotgun	Raghavan et al. 2015
AM71.SG	SouthChile	Shotgun	Raghavan et al. 2015
AM72.SG	SouthChile	Shotgun	Raghavan et al. 2015
AM73.SG	SouthChile	Shotgun	Raghavan et al. 2015
AM74.SG	SouthChile	Shotgun	Raghavan et al. 2015
atp002.SG	Spain	Shotgun	Valdiosera et al. 2018
atp016.SG	Spain	Shotgun	Valdiosera et al. 2018
atp12-1420.SG	Spain	Shotgun	Valdiosera et al. 2018
ATP17.SG	Spain	Shotgun	Günther et al. 2015
ATP20.SG	Spain	Shotgun	Günther et al. 2015
ATP3.SG	Spain	Shotgun	Günther et al. 2015
ATP7.SG	Spain	Shotgun	Günther et al. 2015
ATP9.SG	Spain	Shotgun	Günther et al. 2015
B_Mbuti-4.DG	Mbuti	Shotgun	Prüfer et al. 2014
BAL003.A0101	Spain	1240k	Villalba-Mouco et al. 2019
BAL051_merged	Spain	1240k	Villalba-Mouco et al. 2019
c40331.SG	Spain	Shotgun	Valdiosera et al. 2018
CabecoArruda117B.SG	Portugal	Shotgun	Martiniano et al. 2017
CabecoArruda122A.SG	Portugal	Shotgun	Martiniano et al. 2017
CCA-5-1	Peru	1240k	Salazar et al. 2023
CCA-7-2	Peru	1240k	Salazar et al. 2023
CHA001_merged	Spain	1240k	Villalba-Mouco et al. 2019
CHA002_merged	Spain	1240k	Villalba-Mouco et al. 2019
CHA003_merged	Spain	1240k	Villalba-Mouco et al. 2019
CHA004.A0102	Spain	1240k	Villalba-Mouco et al. 2019
Chinchorroi15.SG	NorthChile	Shotgun	Raghavan et al. 2015
CO001	Peru	1240k	Popović et al. 2021
CO066	Peru	1240k	Popović et al. 2021
CO154	Peru	1240k	Popović et al. 2021
CO193	Peru	1240k	Popović et al. 2021
COV20126.SG	Spain	Shotgun	González-Fortes et al. 2019
CovaMoura364.SG	Portugal	Shotgun	Martiniano et al. 2017
CovaMoura9B.SG	Portugal	Shotgun	Martiniano et al. 2017
CP18	Brazil	1240k	Posth et al. 2018
CP19	Brazil	1240k	Posth et al. 2018
CP21_published	Brazil	1240k	Posth et al. 2018
CP22_published	Brazil	1240k	Posth et al. 2018
CP23	Brazil	1240k	Posth et al. 2018
CP25	Brazil	1240k	Posth et al. 2018
CP26	Brazil	1240k	Posth et al. 2018
CP29	Peru	1240k	Posth et al. 2018
CP8	Peru	1240k	Posth et al. 2018
CUN008	Peru	1240k	Posth et al. 2018
DolmenAnsiao96B.SG	Portugal	Shotgun	Martiniano et al. 2017
ELT002_merged	Spain	1240k	Villalba-Mouco et al. 2019
ELT006_merged	Spain	1240k	Villalba-Mouco et al. 2019
Enoque65.SG	Brazil	Shotgun	Raghavan et al. 2015
esp005.SG	Spain	Shotgun	Valdiosera et al. 2018
FUC003_merged	Spain	1240k	Villalba-Mouco et al. 2019
HGDP00449.SDG	Mbuti	Shotgun	Bergström et al. 2020
HGDP00462.SDG	Mbuti	Shotgun	Bergström et al. 2020
HGDP00463.SDG	Mbuti	Shotgun	Bergström et al. 2020
HGDP00467.SDG	Mbuti	Shotgun	Bergström et al. 2020
HGDP00474.SDG	Mbuti	Shotgun	Bergström et al. 2020
HGDP00476.SDG	Mbuti	Shotgun	Bergström et al. 2020
HGDP00478.SDG	Mbuti	Shotgun	Bergström et al. 2020
HGDP00982.SDG	Mbuti	Shotgun	Bergström et al. 2020
HGDP00984.SDG	Mbuti	Shotgun	Bergström et al. 2020
HGDP01081.SDG	Mbuti	Shotgun	Bergström et al. 2020
I0038	Peru	1240k	Posth et al. 2018
I0039	Peru	1240k	Posth et al. 2018
I0040	Peru	1240k	Posth et al. 2018
I0041	Peru	1240k	Posth et al. 2018
I0042	Peru	1240k	Nakatsuka et al. 2020 (Cell)
I0044	Peru	1240k	Nakatsuka et al. 2020 (Cell)
I0045	Peru	1240k	Nakatsuka et al. 2020 (Cell)
I0237	Peru	1240k	Posth et al. 2018
I0238	Peru	1240k	Posth et al. 2018
I0257	Spain	1240k	Olalde et al. 2018
I0258	Spain	1240k	Olalde et al. 2018
I0260	Spain	1240k	Olalde et al. 2018
I0261	Spain	1240k	Olalde et al. 2018
I0262	Spain	1240k	Olalde et al. 2018
I0263	Spain	1240k	Olalde et al. 2018
I0308	Pampas	1240k	Posth et al. 2018
I0309	Pampas	1240k	Posth et al. 2018
I0324	Peru	1240k	Nakatsuka et al. 2020 (Cell)
I0405	Spain	1240k	Mathieson et al. 2015
I0406	Spain	1240k	Mathieson et al. 2015
I0407	Spain	1240k	Mathieson et al. 2015
I0408	Spain	1240k	Mathieson et al. 2015
I0409	Spain	1240k	Mathieson et al. 2015
I0410	Spain	1240k	Mathieson et al. 2015
I0412	Spain	1240k	Mathieson et al. 2015
I0413	Spain	1240k	Mathieson et al. 2015
I0453	Spain	1240k	Olalde et al. 2018
I0455	Spain	1240k	Olalde et al. 2018
I0456	Spain	1240k	Olalde et al. 2018
I0457	Spain	1240k	Olalde et al. 2018
I0459	Spain	1240k	Olalde et al. 2018
I0460	Spain	1240k	Olalde et al. 2018
I0581_published_d	Spain	1240k	Mathieson et al. 2015
I0585	Spain	1240k	Mathieson et al. 2015
I0823	Spain	1240k	Olalde et al. 2018
I0825	Spain	1240k	Olalde et al. 2018
I0826	Spain	1240k	Olalde et al. 2018
I0964	Peru	1240k	Nakatsuka et al. 2020 (Cell)
I0965	Peru	1240k	Nakatsuka et al. 2020 (Cell)
I0966	Peru	1240k	Nakatsuka et al. 2020 (Cell)
I0967	Peru	1240k	Nakatsuka et al. 2020 (Cell)
I0968	Peru	1240k	Nakatsuka et al. 2020 (Cell)
I0969	Peru	1240k	Nakatsuka et al. 2020 (Cell)
I0971	Peru	1240k	Nakatsuka et al. 2020 (Cell)
I0972	Peru	1240k	Nakatsuka et al. 2020 (Cell)
I0974	Peru	1240k	Nakatsuka et al. 2020 (Cell)
I0975	Peru	1240k	Nakatsuka et al. 2020 (Cell)
I0976	Bolivia	1240k	Nakatsuka et al. 2020 (Cell)
I0977	Bolivia	1240k	Nakatsuka et al. 2020 (Cell)
I0978	Bolivia	1240k	Nakatsuka et al. 2020 (Cell)
I0979	Bolivia	1240k	Nakatsuka et al. 2020 (Cell)
I10277	Spain	1240k	Olalde et al. 2019
I10278	Spain	1240k	Olalde et al. 2019
I10280	Spain	1240k	Olalde et al. 2019
I10283	Spain	1240k	Olalde et al. 2019
I10284	Spain	1240k	Olalde et al. 2019
I10285	Spain	1240k	Olalde et al. 2019
I10286	Spain	1240k	Olalde et al. 2019
I10939	Gibraltar	1240k	Olalde et al. 2019
I10941	Gibraltar	1240k	Olalde et al. 2019
I10942	Gibraltar	1240k	Olalde et al. 2019
I11248	Spain	1240k	Olalde et al. 2019
I11249	Spain	1240k	Olalde et al. 2019
I11300	Spain	1240k	Olalde et al. 2019
I11301	Spain	1240k	Olalde et al. 2019
I11303	Spain	1240k	Olalde et al. 2019
I11305	Spain	1240k	Olalde et al. 2019
I11306	Spain	1240k	Olalde et al. 2019
I11592	Portugal	1240k	Olalde et al. 2019
I11599	Portugal	1240k	Olalde et al. 2019
I11605	Portugal	1240k	Olalde et al. 2019
I11614	Portugal	1240k	Olalde et al. 2019
I11974.SG	CentralChile	Shotgun	Posth et al. 2018
I12208	Spain	1240k	Olalde et al. 2019
I12209	Spain	1240k	Olalde et al. 2019
I12354	SouthArgentina	1240k	Nakatsuka et al. 2020 (NatComm)
I12355	SouthArgentina	1240k	Nakatsuka et al. 2020 (NatComm)
I12356	SouthArgentina	1240k	Nakatsuka et al. 2020 (NatComm)
I12357	SouthArgentina	1240k	Nakatsuka et al. 2020 (NatComm)
I12358	SouthArgentina	1240k	Nakatsuka et al. 2020 (NatComm)
I12359	SouthArgentina	1240k	Nakatsuka et al. 2020 (NatComm)
I12360	SouthArgentina	1240k	Nakatsuka et al. 2020 (NatComm)
I12361	SouthArgentina	1240k	Nakatsuka et al. 2020 (NatComm)
I12362	SouthArgentina	1240k	Nakatsuka et al. 2020 (NatComm)
I12363	SouthArgentina	1240k	Nakatsuka et al. 2020 (NatComm)
I12364	SouthArgentina	1240k	Nakatsuka et al. 2020 (NatComm)
I12365	SouthArgentina	1240k	Nakatsuka et al. 2020 (NatComm)
I12366	SouthArgentina	1240k	Nakatsuka et al. 2020 (NatComm)
I12367	SouthArgentina	1240k	Nakatsuka et al. 2020 (NatComm)
I12376	Pampas	1240k	Nakatsuka et al. 2020 (NatComm)
I12410	Spain	1240k	Olalde et al. 2019
I12561	Spain	1240k	Olalde et al. 2019
I12640	Spain	1240k	Olalde et al. 2019
I12641	Spain	1240k	Olalde et al. 2019
I1271	Spain	1240k	Mathieson et al. 2015
I1272	Spain	1240k	Mathieson et al. 2015
I1276	Spain	1240k	Mathieson et al. 2015
I1277	Spain	1240k	Mathieson et al. 2015
I1280	Spain	1240k	Mathieson et al. 2015
I12809	Spain	1240k	Olalde et al. 2019
I1281	Spain	1240k	Mathieson et al. 2015
I1282	Spain	1240k	Mathieson et al. 2015
I1284	Spain	1240k	Mathieson et al. 2015
I12855	Spain	1240k	Olalde et al. 2019
I12877	Spain	1240k	Olalde et al. 2019
I12878	Spain	1240k	Olalde et al. 2019
I12879	Spain	1240k	Olalde et al. 2019
I12941	SouthArgentina	1240k	Nakatsuka et al. 2020 (NatComm)
I12942	SouthArgentina	1240k	Nakatsuka et al. 2020 (NatComm)
I12943	SouthArgentina	1240k	Nakatsuka et al. 2020 (NatComm)
I1300	Spain	1240k	Mathieson et al. 2015
I1303	Spain	1240k	Mathieson et al. 2015
I1310	Spain	1240k	Olalde et al. 2019
I1311	Spain	1240k	Olalde et al. 2019
I1312_d	Spain	1240k	Olalde et al. 2019
I1313_d	Spain	1240k	Olalde et al. 2019
I1314	Spain	1240k	Mathieson et al. 2015
I1356	Peru	1240k	Nakatsuka et al. 2020 (Cell)
I1357	Peru	1240k	Posth et al. 2018
I1358	Peru	1240k	Nakatsuka et al. 2020 (Cell)
I1396	Peru	1240k	Nakatsuka et al. 2020 (Cell)
I1400	Peru	1240k	Nakatsuka et al. 2020 (Cell)
I14009	NorthChile	1240k	Nakatsuka et al. 2020 (Cell)
I1479	Peru	1240k	Nakatsuka et al. 2020 (Cell)
I1484	Peru	1240k	Posth et al. 2018
I1485	Peru	1240k	Posth et al. 2018
I1553	Spain	1240k	Olalde et al. 2018
I1742	Peru	1240k	Posth et al. 2018
I1743	Peru	1240k	Nakatsuka et al. 2020 (Cell)
I1744	Peru	1240k	Nakatsuka et al. 2020 (Cell)
I1748	Pampas	1240k	Posth et al. 2018
I17497	CentralChile	1240k	Nakatsuka et al. 2020 (Cell)
I1752	CentralChile	1240k	Posth et al. 2018
I1753	CentralChile	1240k	Posth et al. 2018
I1754	CentralChile	1240k	Posth et al. 2018
I1836	Spain	1240k	Olalde et al. 2019
I1838	Spain	1240k	Lipson et al. 2017
I1840	Spain	1240k	Olalde et al. 2019
I1842	Spain	1240k	Olalde et al. 2019
I1843	Spain	1240k	Lipson et al. 2017
I1845	Spain	1240k	Olalde et al. 2019
I1846	Spain	1240k	Olalde et al. 2019
I1972	Spain	1240k	Lipson et al. 2017
I1975	Spain	1240k	Lipson et al. 2017
I1976	Spain	1240k	Olalde et al. 2019
I1977	Spain	1240k	Olalde et al. 2019
I1978	Spain	1240k	Olalde et al. 2019
I1981	Spain	1240k	Lipson et al. 2017
I1982	Spain	1240k	Olalde et al. 2019
I2199	Spain	1240k	Lipson et al. 2017
I2230	Pampas	1240k	Posth et al. 2018
I2232	Pampas	1240k	Posth et al. 2018
I2233	Peru	1240k	Nakatsuka et al. 2020 (Cell)
I2236	Peru	1240k	Nakatsuka et al. 2020 (Cell)
I2237	Peru	1240k	Nakatsuka et al. 2020 (Cell)
I2238	Peru	1240k	Nakatsuka et al. 2020 (Cell)
I2241	Peru	1240k	Nakatsuka et al. 2020 (Cell)
I2242	Peru	1240k	Nakatsuka et al. 2020 (Cell)
I2243	Peru	1240k	Nakatsuka et al. 2020 (Cell)
I2244	Peru	1240k	Nakatsuka et al. 2020 (Cell)
I2250	Peru	1240k	Nakatsuka et al. 2020 (Cell)
I2251	Peru	1240k	Nakatsuka et al. 2020 (Cell)
I2252	Peru	1240k	Nakatsuka et al. 2020 (Cell)
I2253	Peru	1240k	Nakatsuka et al. 2020 (Cell)
I2258_d	Peru	1240k	Nakatsuka et al. 2020 (Cell)
I2261	Peru	1240k	Posth et al. 2018
I2262	Peru	1240k	Nakatsuka et al. 2020 (Cell)
I2263	Peru	1240k	Nakatsuka et al. 2020 (Cell)
I2264	Peru	1240k	Nakatsuka et al. 2020 (Cell)
I2268	Peru	1240k	Nakatsuka et al. 2020 (Cell)
I2467	Spain	1240k	Lipson et al. 2017
I2471	Spain	1240k	Olalde et al. 2019
I2472	Spain	1240k	Olalde et al. 2019
I2473	Spain	1240k	Olalde et al. 2019
I2537	NorthChile	1240k	Posth et al. 2018
I2538	NorthChile	1240k	Nakatsuka et al. 2020 (Cell)
I2539	NorthChile	1240k	Nakatsuka et al. 2020 (Cell)
I2540	NorthChile	1240k	Nakatsuka et al. 2020 (Cell)
I2543	Peru	1240k	Nakatsuka et al. 2020 (Cell)
I2544	Peru	1240k	Nakatsuka et al. 2020 (Cell)
I2545	Peru	1240k	Nakatsuka et al. 2020 (Cell)
I2549	Peru	1240k	Nakatsuka et al. 2020 (Cell)
I2550	Peru	1240k	Nakatsuka et al. 2020 (Cell)
I2551	Peru	1240k	Posth et al. 2018
I2557	Peru	1240k	Nakatsuka et al. 2020 (Cell)
I2558	Peru	1240k	Nakatsuka et al. 2020 (Cell)
I2560	Peru	1240k	Nakatsuka et al. 2020 (Cell)
I2563	Peru	1240k	Nakatsuka et al. 2020 (Cell)
I3209	Spain	1240k	Olalde et al. 2019
I3214	Spain	1240k	Olalde et al. 2019
I3269	Spain	1240k	Lipson et al. 2017
I3270	Spain	1240k	Lipson et al. 2017
I3271	Spain	1240k	Lipson et al. 2017
I3272	Spain	1240k	Lipson et al. 2017
I3276_published	Spain	1240k	Lipson et al. 2017
I3277	Spain	1240k	Olalde et al. 2019
I3322	Spain	1240k	Olalde et al. 2019
I3323	Spain	1240k	Olalde et al. 2019
I3327	Spain	1240k	Olalde et al. 2019
I3432	Portugal	1240k	Olalde et al. 2019
I3484	Spain	1240k	Olalde et al. 2019
I3485	Spain	1240k	Olalde et al. 2019
I3486	Spain	1240k	Olalde et al. 2019
I3487	Spain	1240k	Olalde et al. 2019
I3488	Spain	1240k	Olalde et al. 2019
I3490	Spain	1240k	Olalde et al. 2019
I3491	Spain	1240k	Olalde et al. 2019
I3492	Spain	1240k	Olalde et al. 2019
I3493	Spain	1240k	Olalde et al. 2019
I3494	Spain	1240k	Olalde et al. 2019
I3756	Spain	1240k	Olalde et al. 2019
I3758	Spain	1240k	Olalde et al. 2019
I3759	Spain	1240k	Olalde et al. 2019
I3997	Spain	1240k	Olalde et al. 2019
I4245	Spain	1240k	Olalde et al. 2018
I4247	Spain	1240k	Olalde et al. 2018
I4559	Spain	1240k	Olalde et al. 2019
I4560	Spain	1240k	Olalde et al. 2019
I4561	Spain	1240k	Olalde et al. 2019
I4562	Spain	1240k	Olalde et al. 2019
I4565	Spain	1240k	Olalde et al. 2019
I5076	Portugal	1240k	Olalde et al. 2019
I5428	Portugal	1240k	Olalde et al. 2019
I5429	Portugal	1240k	Olalde et al. 2019
I5838	Spain	1240k	Lipson et al. 2017
I6470	Spain	1240k	Olalde et al. 2019
I6475	Spain	1240k	Olalde et al. 2018
I6542_published	Spain	1240k	Olalde et al. 2018
I6543	Spain	1240k	Olalde et al. 2018
I6584	Spain	1240k	Olalde et al. 2018
I6587	Spain	1240k	Olalde et al. 2018
I6596_published	Spain	1240k	Olalde et al. 2018
I6601	Portugal	1240k	Olalde et al. 2018
I6604	Spain	1240k	Olalde et al. 2018
I6608_published	Spain	1240k	Olalde et al. 2018
I6609	Spain	1240k	Olalde et al. 2018
I6612	Spain	1240k	Olalde et al. 2018
I6617	Spain	1240k	Olalde et al. 2018
I6618	Spain	1240k	Olalde et al. 2019
I6622	Spain	1240k	Olalde et al. 2019
I6628	Spain	1240k	Olalde et al. 2018
I6629	Spain	1240k	Olalde et al. 2018
I6630	Spain	1240k	Olalde et al. 2018
I7086	Pampas	1240k	Posth et al. 2018
I7088	Pampas	1240k	Posth et al. 2018
I7090	Pampas	1240k	Posth et al. 2018
I7547	Spain	1240k	Olalde et al. 2019
I7549	Spain	1240k	Olalde et al. 2019
I7550	Spain	1240k	Olalde et al. 2019
I7587	Spain	1240k	Olalde et al. 2019
I7594	Spain	1240k	Olalde et al. 2019
I7598	Spain	1240k	Olalde et al. 2019
I7600	Spain	1240k	Olalde et al. 2019
I7601	Spain	1240k	Olalde et al. 2019
I7602	Spain	1240k	Olalde et al. 2019
I7603	Spain	1240k	Olalde et al. 2019
I7604	Spain	1240k	Olalde et al. 2019
I7605	Spain	1240k	Olalde et al. 2019
I7606	Spain	1240k	Olalde et al. 2019
I7642	Spain	1240k	Olalde et al. 2019
I7643	Spain	1240k	Olalde et al. 2019
I7644	Spain	1240k	Olalde et al. 2019
I7645	Spain	1240k	Olalde et al. 2019
I7646	Spain	1240k	Olalde et al. 2019
I7647	Spain	1240k	Olalde et al. 2019
I8048	Spain	1240k	Olalde et al. 2019
I8131	Spain	1240k	Olalde et al. 2019
I8134	Spain	1240k	Olalde et al. 2019
I8136	Spain	1240k	Olalde et al. 2019
I8140_published_d	Spain	1240k	Olalde et al. 2019
I8141	Spain	1240k	Olalde et al. 2019
I8144	Spain	1240k	Olalde et al. 2019
I8148	Spain	1240k	Olalde et al. 2019
I8149	Spain	1240k	Olalde et al. 2019
I8150	Spain	1240k	Olalde et al. 2019
I8153	Spain	1240k	Olalde et al. 2019
I8154	Spain	1240k	Olalde et al. 2019
I8156	Spain	1240k	Olalde et al. 2019
I8158	Spain	1240k	Olalde et al. 2019
I8197	Spain	1240k	Olalde et al. 2019
I8198	Spain	1240k	Olalde et al. 2019
I8199	Spain	1240k	Olalde et al. 2019
I8348	Pampas	1240k	Posth et al. 2018
I8349	Pampas	1240k	Posth et al. 2018
I8350_published	Pampas	1240k	Posth et al. 2018
I8351	Pampas	1240k	Nakatsuka et al. 2020 (Cell)
I8364	Spain	1240k	Olalde et al. 2019
I8365	Spain	1240k	Olalde et al. 2019
I8566	Spain	1240k	Olalde et al. 2019
I8567	Spain	1240k	Olalde et al. 2019
I8568	Spain	1240k	Olalde et al. 2019
I8569	Spain	1240k	Olalde et al. 2019
I8570	Spain	1240k	Olalde et al. 2019
I8571_d	Spain	1240k	Olalde et al. 2019
I8575	SouthChile	1240k	Nakatsuka et al. 2020 (NatComm)
I8576	SouthChile	1240k	Nakatsuka et al. 2020 (NatComm)
I9054_d	Brazil	1240k	Posth et al. 2018
I9055_d	Brazil	1240k	Posth et al. 2018
I9056_d	Brazil	1240k	Posth et al. 2018
I9057_d	Brazil	1240k	Posth et al. 2018
I9058	Brazil	1240k	Posth et al. 2018
IL2.SG	Peru	Shotgun	Lindo et al. 2018
IL3.SG	Peru	Shotgun	Lindo et al. 2018
IL4.SG	Peru	Shotgun	Lindo et al. 2018
IL5.SG	Peru	Shotgun	Lindo et al. 2018
IL7.SG	Peru	Shotgun	Lindo et al. 2018
IO1	Bolivia	1240k	Nakatsuka et al. 2020 (Cell)
IO2	Bolivia	1240k	Nakatsuka et al. 2020 (Cell)
IPK12.SG	SouthChile	Shotgun	de la Fuente et al. 2018
IPK13a.SG	SouthChile	Shotgun	de la Fuente et al. 2018
IPY08b.SG	SouthChile	Shotgun	de la Fuente et al. 2018
IPY10.SG	SouthChile	Shotgun	de la Fuente et al. 2018
K1.SG	Peru	Shotgun	Lindo et al. 2018
KCA-1108	Peru	1240k	Salazar et al. 2023
KCA-1298	Peru	1240k	Salazar et al. 2023
KCA-1364	Peru	1240k	Salazar et al. 2023
KCA-3089	Peru	1240k	Salazar et al. 2023
KMA-15A-1	Peru	1240k	Salazar et al. 2023
KMA-19-1	Peru	1240k	Salazar et al. 2023
KMA-2-2	Peru	1240k	Salazar et al. 2023
KMA-28-1	Peru	1240k	Salazar et al. 2023
LAR001	Brazil	1240k	Posth et al. 2018
LAR002	Brazil	1240k	Posth et al. 2018
LD1174.SG	Spain	Shotgun	González-Fortes et al. 2019
LD270.SG	Portugal	Shotgun	González-Fortes et al. 2019
LU339.SG	Portugal	Shotgun	González-Fortes et al. 2019
LugarCanto41.SG	Portugal	Shotgun	Martiniano et al. 2017
LugarCanto42.SG	Portugal	Shotgun	Martiniano et al. 2017
LugarCanto44.SG	Portugal	Shotgun	Martiniano et al. 2017
MA572.SG	SouthArgentina	Shotgun	Raghavan et al. 2015
MA575.SG	SouthArgentina	Shotgun	Raghavan et al. 2015
MA577.SG	SouthArgentina	Shotgun	Raghavan et al. 2015
MIS3	Bolivia	1240k	Nakatsuka et al. 2020 (Cell)
MIS5	Bolivia	1240k	Nakatsuka et al. 2020 (Cell)
MIS6	Bolivia	1240k	Nakatsuka et al. 2020 (Cell)
MIS7	Bolivia	1240k	Nakatsuka et al. 2020 (Cell)
MOS001	Brazil	1240k	Posth et al. 2018
MP107B	Peru	1240k	Salazar et al. 2023
MP13	Peru	1240k	Salazar et al. 2023
MP23	Peru	1240k	Salazar et al. 2023
MP27	Peru	1240k	Salazar et al. 2023
MP31A	Peru	1240k	Salazar et al. 2023
MP32	Peru	1240k	Salazar et al. 2023
MP33	Peru	1240k	Salazar et al. 2023
MP3A	Peru	1240k	Salazar et al. 2023
MP42A	Peru	1240k	Salazar et al. 2023
MP42B	Peru	1240k	Salazar et al. 2023
MP42C	Peru	1240k	Salazar et al. 2023
MP45A	Peru	1240k	Salazar et al. 2023
MP48B	Peru	1240k	Salazar et al. 2023
MP4B	Peru	1240k	Salazar et al. 2023
MP4D	Peru	1240k	Salazar et al. 2023
MP4E	Peru	1240k	Salazar et al. 2023
MP4F	Peru	1240k	Salazar et al. 2023
MP4i	Peru	1240k	Salazar et al. 2023
MP51	Peru	1240k	Salazar et al. 2023
MP53A	Peru	1240k	Salazar et al. 2023
MP55	Peru	1240k	Salazar et al. 2023
MP5A	Peru	1240k	Salazar et al. 2023
MP61	Peru	1240k	Salazar et al. 2023
MP63	Peru	1240k	Salazar et al. 2023
MP65B	Peru	1240k	Salazar et al. 2023
MP71	Peru	1240k	Salazar et al. 2023
MP77A	Peru	1240k	Salazar et al. 2023
MP78A	Peru	1240k	Salazar et al. 2023
MP80	Peru	1240k	Salazar et al. 2023
MP82	Peru	1240k	Salazar et al. 2023
MP84A	Peru	1240k	Salazar et al. 2023
MP84C	Peru	1240k	Salazar et al. 2023
OTT-1144	Peru	1240k	Salazar et al. 2023
OTT-1160	Peru	1240k	Salazar et al. 2023
OTT-1165	Peru	1240k	Salazar et al. 2023
OTT-1174	Peru	1240k	Salazar et al. 2023
OTT-1187	Peru	1240k	Salazar et al. 2023
pir001.SG	Spain	Shotgun	Valdiosera et al. 2018
PML2	Peru	1240k	Salazar et al. 2023
PML3	Peru	1240k	Salazar et al. 2023
PML4	Peru	1240k	Salazar et al. 2023
PML5	Peru	1240k	Salazar et al. 2023
por002.SG	Spain	Shotgun	Valdiosera et al. 2018
por004.SG	Spain	Shotgun	Valdiosera et al. 2018
QKI-21-1	Peru	1240k	Salazar et al. 2023
QKI-4	Peru	1240k	Salazar et al. 2023
QKI-809	Peru	1240k	Salazar et al. 2023
QKI-9-3	Peru	1240k	Salazar et al. 2023
S_Mbuti-1.DG	Mbuti	Shotgun	Mallick et al. 2016
S_Mbuti-2.DG	Mbuti	Shotgun	Mallick et al. 2016
S_Mbuti-3.DG	Mbuti	Shotgun	Mallick et al. 2016
SA5832.SG	SouthChile	Shotgun	Moreno-Mayar et al. 2018
san216.SG	Spain	Shotgun	Valdiosera et al. 2018
SHN-212	Peru	1240k	Salazar et al. 2023
SHN-355	Peru	1240k	Salazar et al. 2023
SHN-492	Peru	1240k	Salazar et al. 2023
SHN-575	Peru	1240k	Salazar et al. 2023
SHN-902	Peru	1240k	Salazar et al. 2023
SMP5.SG	Peru	Shotgun	Lindo et al. 2018
Sumidouro4.SG	Brazil	Shotgun	Moreno-Mayar et al. 2018
Sumidouro5.SG	Brazil	Shotgun	Moreno-Mayar et al. 2018
Sumidouro6.SG	Brazil	Shotgun	Moreno-Mayar et al. 2018
Sumidouro7.SG	Brazil	Shotgun	Moreno-Mayar et al. 2018
Sumidouro8.SG	Brazil	Shotgun	Moreno-Mayar et al. 2018
TOY-1-1	Peru	1240k	Nakatsuka et al. 2020 (Cell)
TOY-4-5	Peru	1240k	Nakatsuka et al. 2020 (Cell)
TOY-7A-1	Peru	1240k	Nakatsuka et al. 2020 (Cell)
TW004	Bolivia	1240k	Popović et al. 2021
TW008	Bolivia	1240k	Popović et al. 2021
TW013	Bolivia	1240k	Popović et al. 2021
TW020	Bolivia	1240k	Popović et al. 2021
TW025	Bolivia	1240k	Popović et al. 2021
TW027	Bolivia	1240k	Popović et al. 2021
TW033	Bolivia	1240k	Popović et al. 2021
TW056	Bolivia	1240k	Popović et al. 2021
TW059	Bolivia	1240k	Popović et al. 2021
TW060	Bolivia	1240k	Popović et al. 2021
TW061	Bolivia	1240k	Popović et al. 2021
TW063	Bolivia	1240k	Popović et al. 2021
TW097	Bolivia	1240k	Popović et al. 2021
TW098	Bolivia	1240k	Popović et al. 2021
UC12-12	Peru	Shotgun	Bongers et al. 2020
UC12-20	Peru	Shotgun	Bongers et al. 2020
UC12-24	Peru	Shotgun	Bongers et al. 2020
UC12-25	Peru	Shotgun	Bongers et al. 2020
UC8-8168	Peru	Shotgun	Bongers et al. 2020
UC8-8173	Peru	Shotgun	Bongers et al. 2020
VAD001	Spain	1240k	Olalde et al. 2019
VAD002	Spain	1240k	Olalde et al. 2019
VAD003	Spain	1240k	Olalde et al. 2019
VAD004	Spain	1240k	Olalde et al. 2019
VAD005	Spain	1240k	Olalde et al. 2019
Yaghan890.SG	SouthArgentina	Shotgun	Raghavan et al. 2015
Yaghan894.SG	SouthArgentina	Shotgun	Raghavan et al. 2015
Yaghan895.SG	SouthArgentina	Shotgun	Raghavan et al. 2015

### Sheet: Table S6
Table S6: Count of number of SNPs used in each f4 test in Figure 4 and corresponding Z scores.
	f4(Mbuti, Spain.PP; X, Peru.Shotgun)		f4(Mbuti, Spain.PP; X, Peru.1240k)		f4(Mbuti, Spain.1240k; X, Peru.Shotgun)		f4(Mbuti, Spain.1240k; X, Peru.1240k)
X Population	Z	SNPs	Z	SNPs	Z	SNPs	Z	SNPs
Peru.Shotgun			2.373	666015			4.777	613913
Peru.1240k	-2.373	666015			-4.777	613913
Peru.PP.2rnd	-11.595	661538	-10.992	653146	-1.207	520427	4.32	519541
Peru.other.SG	0.572	674747	2.692	666389	1.116	615001	6.121	614231
Spain.Shotgun	-26.851	361163	-27.869	360322	-38.952	614998	-38.656	614255
Spain.1240k	-30.483	361001	-32.101	360235
Spain.PP.2rnd					-32.913	361001	-32.696	360235
Peru.PP.2rnd.>50bp	-9.762	654606	-8.975	646216	-1.493	500768	3.816	499869
Peru.PP.2rnd.transversion	-7.696	125397	-7.184	123505	-1.797	96741	1.843	96545
Peru.PP.2rnd.HO	-8.018	340087	-9.036	339305	-1.26	501116	4.199	500304
Peru.1240k.Rohland	-2.157	401848	0	402136	-8.186	382742	0	383056
Peru.PP.2rnd.Rohland	-9.264	402090	-8.021	394923	-0.365	328433	7.662	327642
Peru.PP.2rnd.miss0.0	-1.134	11387	-1.207	11221	-0.169	6168	2.478	6141
Peru.PP.2rnd.miss0.5	-9.419	427173	-8.382	419767	-0.615	232356	5.914	231508
Peru.PP.2rnd.MAF.0.3	-2.459	144877	-1.279	142678	5.874	92464	13.194	92258
Peru.PP.2rnd.MAF.0.1	-5.817	286932	-3.505	282541	5.22	175141	14.136	174713
Peru.PP.2rnd.MAF.0.01	-6.65	326484	-4.398	321378	4.756	194636	14.117	194138
Peru.PP.2rnd.LDr2.0.1	-0.035	28925	1.301	28559	6.713	23075	10.755	23036
Peru.PP.2rnd.LDr2.0.3	-0.586	58281	0.109	57422	6.889	39011	11.438	38936
Peru.PP.2rnd.LDr2.0.5	-2.884	107605	-1.168	105898	5.578	64839	12.527	64679
Peru.PP.2rnd.LDr2.0.7	-3.478	126372	-1.487	124278	4.812	73734	12.672	73539
Peru.PP.2rnd.LDr2.0.9	-3.21	127942	-1.335	125814	4.876	74438	12.687	74238
Peru.PP.2rnd.diploid	-49.381	598711	-55.22	590472	-8.603	383573	-5.079	382659
Peru.PP.2rnd.>5X.maj	-22.783	389698	-22.691	382901	-2.883	208089	0.923	207320
Peru.PP.2rnd.OffTarget	-9.148	782192
Peru.PP.2rnd.>100bpOffTarget	-5.402	311017
Peru.PP.1rnd.A	-4.711	578853	-3.216	571250	0.496	417076	4.136	416246
Peru.PP.1rnd.B	-8.693	672945	-7.389	664552	-0.526	584895	6.051	584050
|Z| > 3 in red
